# A single droplet digital PCR for *ESR1* activating mutations detection in plasma

**DOI:** 10.1101/507608

**Authors:** Emmanuelle Jeannot, Lauren Darrigues, Marc Michel, Marc-Henri Stern, Jean-Yves Pierga, Aurore Rampanou, Samia Melaabi, Camille Benoist, Ivan Bièche, Anne Vincent-Salomon, Radouane El Ayachy, Aurélien Noret, Nicolas Epaillard, Luc Cabel, François-Clément Bidard, Charlotte Proudhon

**Affiliations:** Circulating tumor biomarkers laboratory, Inserm CIC 1428, Institut Curie, PSL Research University, Paris, France; Department of Biopathology and Genetics, Institut Curie, PSL Research University, Paris, France; INSERM U830, Institut Curie, PSL Research University, Paris, France; Department of Medical Oncology, Institut Curie, PSL Research University, Paris & Saint Cloud, France; Paris Descartes University, Paris, France; Versailles Saint Quentin University, Paris Saclay University, Saint Cloud, France

**Author notes:** These authors share senior co-authorship (François-Clément Bidard, Charlotte Proudhon). **Corresponding authors:** Charlotte Proudhon, Institut Curie, 26 rue d’Ulm, 75005 Paris, France.

**Keywords:** *ESR1* mutation, ddPCR, circulating tumor DNA, breast cancer, monitoring

## Abstract

**Background:** Activating mutations in the estrogen receptor 1 (*ESR1*) gene are recurrent mechanisms of acquired resistance to aromatase inhibitors (AI), and may be the target of other selective estrogen receptor down-regulators. To assess the clinical utility of monitoring *ESR1* resistant mutations, a droplet digital PCR (ddPCR)-based assay compatible with body fluids is ideal due to its cost-effectiveness and quick turnaround.

**Methods:** We designed a multiplex ddPCR, which combines a drop-off assay, targeting the clustered hotspot mutations found in exon 8, with another pair of probes interrogating the E380Q mutation in exon 5. We assessed its sensitivity *in vitro* using synthetic oligonucleotides, harboring E380Q, L536R, Y537C, Y537N, Y537S or D538G mutations. Validation of the assay was performed on plasma samples from a prospective study and compared to next generation sequencing (NGS) data.

**Results:** The multiplex *ESR1*-ddPCR showed a high sensitivity with a limit of detection ranging from 0.07 to 0.19% in mutant allele frequency depending on the mutation tested. The screening of plasma samples from patients with AI-resistant metastatic breast cancer identified *ESR1* mutations in 29% of them with perfect concordance (and higher sensitivity) to NGS data obtained in parallel. Additionally, this test identifies patients harboring polyclonal alterations. Furthermore, the monitoring of ctDNA using this technique during treatment follow-up predicts the radiological response to palbociclib-fulvestrant.

**Conclusion:** The multiplex *ESR1*-ddPCR detects, in a single reaction, the most frequent *ESR1* activating mutations and is compatible with plasma samples. This method is thus suitable for real-time *ESR1* mutation monitoring in large cohorts of patients.

**Statement of translational relevance:** Exons 5 and 8 mutations in *ESR1* are recurrent mechanisms of resistance to aromatase inhibitors (AI) in estrogen receptor (ER)-positive metastatic breast cancer and may be targeted by selective ER down-regulators. We implemented a novel droplet digital PCR, which allows for the detection of the most frequent *ESR1* mutations in circulating cell-free DNA. In prospectively collected plasma samples, *ESR1* mutations were found in 29% of AI-resistant patients, with excellent concordance and higher sensitivity to next generation sequencing. Moreover, circulating *ESR1* mutations appear to be reliable markers for ctDNA monitoring in order to predict treatment response. Ultimately, the short turnaround time, high sensitivity and limited cost of the *ESR1*-ddPCR are compatible with repeated samplings to detect the onset of resistance to AI before the radiological progression. This opens a window of opportunity to develop new clinical strategies for breast cancer hormone therapy, as tested in an ongoing phase 3 trial.

**List of abbreviations:**

AI: Aromatase Inhibitor
cfDNA: Cell-free DNA
ctDNA: Circulating tumor DNA
ddPCR: Droplet digital PCR
ER+ HER2-MBC: ER+ HER2-negative Metastatic Breast Cancer
ER: Estrogen Receptor
*ER+*: Estrogen Receptor positive
LOB: Limit of blank
LOD: Limit of detection
MAF: Mutant Allele Frequency
PBMC: Peripheral blood mononuclear cells
PD: Progressive disease
SD: Standard deviation
ToP: Time of progression
WT: Wild type

**Human genes:**

*ESR1*: Estrogen Receptor 1
*HER2*: Human Epidermal Growth Factor Receptor 2
*EGFR*: Epithelial Growth Factor Receptor
*KRAS*: KRAS proto-oncogene, GTPase
*BRAF*: B-Raf Proto-Oncogene, Serine/Threonine kinase
