## Supplementary Table 1 for "A single droplet digital PCR for *ESR1* activating mutations detection in plasma"

### Sheet: Feuil1
Supplementary Table 1: ESR1 mutations targeted by the E380Q and drop-off Ex8 assays
Exons	Amino-acid change	Nucleotide change	Sensitivity to fulvestrant (Toy et al., 2016)	Mutation frequencies (%) (Toy et al., 2016)	LOD SIMPLEX (E380Q or drop-off Ex8)	LOD MULTIPLEX
Exon 5	E380Q	G>C	Good	19.0	0.09	0.19
Exon 8	L536H	T>A	NT	3.8	NT	NT
	L536P	T>C	NT	1.9	NT	NT
	L536R	T>G	NT	1.0	0.1	0.1
	Y537S	A>C	Low	11.4	0.06	0.13
	Y537C	A>G	Good	5.7	0.06	0.13
	Y537N	T>A	Good	4.8	0.08	0.08
	Y537S	TA>AG	Low	1.0	NT	NT
	D538D	T>G	Good	1.0	NT	NT
	D538G	A>G	Good	32.4	0.07	0.07
	D538-L539ins	InsATGACC	NT	1.0	NT	NT
Mutations for which the LOD has been assessed with synthetic oligonucleotides are highlighted in grey
NT: Not tested
