## Supplementary Table 2 for "A single droplet digital PCR for *ESR1* activating mutations detection in plasma"

### Sheet: Feuil1
Supplementary Table 2: Specificity tests for exon 5 and exon 8 assays in simplex and multiplex conditions.
Sample	Obs MAF %	WT droplets	MUT droplets	ddPCR type
PBMC	0.000	2069	0	EXON 5 SIMPLEX
PBMC	0.000	2117	0
PBMC	0.000	2403	0
PBMC	0.000	2190	0
PBMC	0.000	2389	0
PBMC	0.000	2468	0
PBMC	0.000	2485	0
PBMC	0.000	2154	0
PBMC	0.000	2606	0
PBMC	0.000	2339	0
PBMC	0.000	2390	0
PBMC	0.000	2488	0
PBMC	0.000	2544	0
PBMC	0.000	2329	0
PBMC	0.000	2501	0
PBMC	0.000	2412	0
PBMC	0.000	2106	0
PBMC	0.000	2141	0
PBMC	0.000	2446	0
PBMC	0.000	2375	0
PBMC	0.000	2337	0
PBMC	0.000	2394	0
PBMC	0.040	2495	1
PBMC	0.000	2339	0
PBMC	0.000	2390	0
PBMC	0.000	2459	0
PBMC	0.000	2598	0
PBMC	0.000	2346	0
PBMC	0.000	2399	0
PBMC	0.000	2550	0
PBMC	0.000	2430	0
PBMC	0.000	2457	0
PBMC	0.000	2211	0
PBMC	0.000	2253	0
PBMC	0.000	2408	0
PBMC	0.000	2478	0
PBMC	0.000	2199	0
PBMC	0.000	2399	0
PBMC	0.000	2545	0
PBMC	0.000	2148	0
PBMC	0.000	2263	0
PBMC	0.000	2380	0
PBMC	0.000	2461	0
PBMC	0.000	2260	0
PBMC	0.000	2135	0
PBMC	0.000	2415	0
PBMC	0.000	2329	0
PBMC	0.000	2367	0
PBMC	0.000	1859	0	EXON 8 SIMPLEX
PBMC	0.000	2193	0
PBMC	0.040	2268	1
PBMC	0.000	2280	0
PBMC	0.000	2234	0
PBMC	0.000	1859	0
PBMC	0.000	2393	0
PBMC	0.000	2326	0
PBMC	0.000	2129	0
PBMC	0.000	2152	0
PBMC	0.040	2442	1
PBMC	0.000	2327	0
PBMC	0.000	2422	0
PBMC	0.040	2393	1
PBMC	0.000	2367	0
PBMC	0.000	2192	0
PBMC	0.000	2184	0
PBMC	0.000	2265	0
PBMC	0.000	2235	0
PBMC	0.000	2569	0
PBMC	0.000	2353	0
PBMC	0.000	2527	0
PBMC	0.000	2641	0
PBMC	0.000	2177	0
PBMC	0.050	1982	1
PBMC	0.000	2048	0
PBMC	0.000	2057	0
PBMC	0.000	2308	0
PBMC	0.000	2427	0
PBMC	0.000	2274	0
PBMC	0.000	2197	0
PBMC	0.000	1999	0
PBMC	0.000	2504	0
PBMC	0.000	2430	0
PBMC	0.000	2384	0
PBMC	0.040	2557	1
PBMC	0.000	2217	0
PBMC	0.040	2470	1
PBMC	0.000	2199	0
PBMC	0.000	2302	0
PBMC	0.000	2075	0
PBMC	0.000	2307	0
PBMC	0.000	2378	0
PBMC	0.040	2306	1
PBMC	0.000	2407	0
PBMC	0.000	2376	0
PBMC	0.000	1913	0
PBMC	0.000	2238	0
PBMC	0.000	1222	0	EXON 5 MULTIPLEX
PBMC	0.000	1334	0
PBMC	0.000	1274	0
PBMC	0.000	1109	0
PBMC	0.000	1255	0
PBMC	0.000	1272	0
PBMC	0.000	1329	0
PBMC	0.000	1209	0
PBMC	0.000	1224	0
PBMC	0.000	1550	0
PBMC	0.000	1415	0
PBMC	0.000	1375	0
PBMC	0.000	1285	0
PBMC	0.000	1425	0
PBMC	0.000	1291	0
PBMC	0.000	1498	0
PBMC	0.000	1463	0
PBMC	0.000	1603	0
PBMC	0.000	1494	0
PBMC	0.000	1605	0
PBMC	0.060	1568	1
PBMC	0.000	1423	0
PBMC	0.000	1514	0
PBMC	0.000	1784	0
PBMC	0.000	1246	0
PBMC	0.000	1373	0
PBMC	0.000	1258	0
PBMC	0.000	1166	0
PBMC	0.000	1218	0
PBMC	0.000	1196	0
PBMC	0.000	1218	0
PBMC	0.000	1270	0
PBMC	0.000	1501	0
PBMC	0.000	1649	0
PBMC	0.000	1453	0
PBMC	0.000	1309	0
PBMC	0.000	1478	0
PBMC	0.000	1318	0
PBMC	0.000	1400	0
PBMC	0.000	1498	0
PBMC	0.000	1215	0
PBMC	0.000	1476	0
PBMC	0.000	1222	0
PBMC	0.000	1377	0
PBMC	0.000	1200	0
PBMC	0.000	1368	0
PBMC	0.000	1362	0
PBMC	0.000	1346	0
PBMC	0.000	1238	0	EXON 8 MULTIPLEX
PBMC	0.000	1343	0
PBMC	0.000	1246	0
PBMC	0.000	1206	0
PBMC	0.000	1199	0
PBMC	0.000	1220	0
PBMC	0.000	1315	0
PBMC	0.000	1239	0
PBMC	0.000	1188	0
PBMC	0.000	1497	0
PBMC	0.070	1444	1
PBMC	0.000	1319	0
PBMC	0.000	1207	0
PBMC	0.000	1421	0
PBMC	0.000	1331	0
PBMC	0.000	1561	0
PBMC	0.000	1501	0
PBMC	0.000	1658	0
PBMC	0.000	1466	0
PBMC	0.000	1524	0
PBMC	0.000	1661	0
PBMC	0.000	1409	0
PBMC	0.000	1635	0
PBMC	0.000	1764	0
PBMC	0.000	1264	0
PBMC	0.000	1327	0
PBMC	0.000	1248	0
PBMC	0.000	1184	0
PBMC	0.000	1276	0
PBMC	0.000	1201	0
PBMC	0.000	1219	0
PBMC	0.000	1227	0
PBMC	0.000	1491	0
PBMC	0.000	1756	0
PBMC	0.000	1443	0
PBMC	0.000	1362	0
PBMC	0.000	1525	0
PBMC	0.000	1277	0
PBMC	0.000	1356	0
PBMC	0.000	1508	0
PBMC	0.000	1193	0
PBMC	0.000	1541	0
PBMC	0.000	1313	0
PBMC	0.000	1364	0
PBMC	0.080	1177	1
PBMC	0.000	1360	0
PBMC	0.000	1390	0
PBMC	0.000	1401	0
