## Supplementary Table 3 for "A single droplet digital PCR for *ESR1* activating mutations detection in plasma"

### Sheet: Feuil1
Supplementary Table 3: Characteristics and ctDNA levels during treatment follow-up of patients carrying ESR1 mutations
		Clnical characteristics					D0				D15				D30				Progr.
P.#	ESR1 mutation	MBC diag.	Mets sites	palbociclib-fulvestrant response	PFS months	CENSURE	ctDNA copies/mL	WT DNA copies/mL	Total cfcDNA copies/mL	MAF	ctDNA copies/mL	WT DNA copies/mL	Total cfcDNA copies/mL	MAF	ctDNA copies/mL	WT DNA copies/mL	Total cfcDNA copies/mL	MAF	ctDNA copies/mL	WT DNA copies/mL	Total cfcDNA copies/mL	MAF
P-05	E380Q	2013-10-01	bones, liver	PARTIAL	10	1	522	2619	3141	0.166189	11	2574	2585	0.00425532	12	1553	1565	0.00766773	108	4302	4410	0.0244898
P-08	MUT Ex8	2011-10-01	bones	STABLE	24	0	23	860	883	0.0260476	0	860	860	0	0	1530	1530	0	NA	NA	NA	NA
P-17	E380Q	dec-11	bones, pleura	STABLE	15	1	3	1152	1155	0.0025974	0	1026	1026	0	0	639	639	0	0	558	558	0
P-25	MUT Ex8	2014-11-01	bones, liver, mesenter	PARTIAL	10	1	14	491	505	0.0277228	0	221	221	0	0	1022	1022	0	12	7614	7626	0.00157356
P-37	E380Q	2013-02-01	bones, liver	ALMOST COMPLETE	14	0	131	3816	3947	0.0331898	0	1467	1467	0	0	2367	2367	0	NA	NA	NA	NA
P-43	E380Q	2016-06-01	bones, liver, pleura, lungs	STABLE	5	1	7	4437	4444	0.00157516	0	1251	1251	0	0	2975	2975	0	0	28845	28845	0
	MUT Ex8						365	3407	3772	0.0967656	19	1179	1198	0.0158598	306	2601	2907	0.105263	972	21555	22527	0.0431482
P-50	E380Q	2010-05-01	nodes, chest wall	STABLE	8	1	175	2268	2443	0.0716332	8	837	845	0.00946746	0	263	263	0	8	5322	5330	0.00150094
P-53	MUT Ex8	aou-13	lungs	PARTIAL	15	0	50	1818	1868	0.0267666	NA	NA	NA	NA	0	1835	1835	0	NA	NA	NA	NA
P-56	MUT Ex8	2017-03-01	plevre, bones, nodes	PARTIAL	8	1	42	3690	3732	0.011254	0	815	815	0	0	1976	1976	0	54	3681	3735	0.0144578
P-35	MUT Ex8	june-13	bones, skin, marrow, liver	NA	TOX	NA	158	2286	2444	0.0646481	32	4851	4883	0.00655335	NA	NA	NA	NA	135	4622	4757	0.0283792
P-39	MUT Ex8	june-13	Skin, bones	NA	TOX	NA	203	45270	45473	0.00446419	NA	NA	NA	NA	NA	NA	NA	NA	NA	NA	NA	NA
P-18	MUT Ex8	2012-04-01	bones, liver	PROGRESSION	3	1	135	2012	2147	0.0628784	NA	NA	NA	NA	22	2543	2565	0.008577	1193	12645	13838	0.0862119
P-20	MUT Ex8	2016-07-01	bones	PROGRESSION	3	1	10	1665	1675	0.00597015	NA	NA	NA	NA	37	1679	1716	0.0215618	31	1134	1165	0.0266094
P-28	MUT Ex8	2014-04-01	bones, liver, mediastin	PROGRESSION	3	1	1233	7880	9113	0.135301	74	1490	1564	0.0473146	787	3285	4072	0.193271	NA	NA	NA	NA
P-45	MUT Ex8	2014-06-01	liver, plevre, lungs	PROGRESSION	3	1	8	2462	2470	0.00323887	0	4784	4784	0	0	2574	2574	0	NA	NA	NA	NA
P-48	MUT Ex8	2014-03-01	bones, liver, lungs	PROGRESSION	3	1	54	738	792	0.0681818	59	1571	1630	0.0361963	80	1301	1381	0.057929	252	1589	1841	0.136882
P-52	MUT Ex8	2010-03-01	bones, liver, skin	PROGRESSION	3	1	63	2538	2601	0.0242215	0	1062	1062	0	8	1553	1561	0.00512492	35	945	980	0.0357143
